# Callose deposition at plasmodesmata suggests a role in viral movement restriction in transgenic tobacco plants during recovery from *Tobacco etch virus* infection

**DOI:** 10.1101/2022.11.08.515744

**Authors:** Pablo Vargas-Mejía, Alejandro Olguín-Lamas, Selene L. Fernandez-Valverde, Carmen M. Flores-García, Gertrud Lund, Jean-Philippe Vielle-Calzada, Laura Silva-Rosales

**Author notes:** Correspondence Laura Silva.

## Abstract

Viruses are amongst the most prevalent pathogens that threaten plants. Plants have evolved a sequence-specific defense mechanism against viruses to ensure survival, known as RNA silencing, which includes transcriptional and post-transcriptional gene silencing. After a viral infection, some plants undergo recovery and become further resistant to viral infection. To identify additional mechanisms underlying disease recovery besides the known RNA silencing, we analyzed transgenic tobacco plants expressing a transcript derived from the Nuclear Inclusion “a” protein (NIa) cistron of the *tobacco etch virus* (TEV), which had recovered from infection three weeks following viral inoculation. Using *in situ* hybridizations and qRT-PCR, we detected the viral RNA and the transgene-derived transcript in stem sections adjacent to the recovered leaves. To further characterize the silenced and non-silenced conditions, we undertook tissue-specific RNA-Seq and small RNA-Seq analyses in leaf and stem. We found more differentially expressed genes (DEGs) in the recovered leaf, primarily related to defense, silencing, and hormone signaling responses. Finally, we observed differences in plasmodesmata callose deposition and callose-related genes. Overall, our findings suggest that cell-to-cell viral restriction movement also participates in the recovery of TEV infection in transgenic tobacco plants, besides the key function of RNA silencing.
