## Supplemental talbles for "Callose deposition at plasmodesmata suggests a role in viral movement restriction in transgenic tobacco plants during recovery from *Tobacco etch virus* infection"

### Sheet: TS1
Table S1: Reads mapped to reference transcriptome
Library ID	Total read count	Percentage pseudoaligned %	Percentage unique %
LS1PV1SS13	7031336	80.3	80
LS1PV1SS14	52073601	81.8	81.5
LS1PV1SS15	29857305	80.9	80.6
LS1PV1SS16	27425243	81.2	80.9
		Mean pseudoaligned	Mean unique
		0.8105	0.8075
Table S1: Percentage of reads from each library aligned to the reference transcriptome.

### Sheet: TS2
Table S2:Primers used for qPCR
	Primer
Gene	Fw	Rv
DCL2	ACCCTCAGTTCTAGCGTGTC	GCACCCTCACGATGAAGTTC
AGO1	AAGGTTTAGAGAGCTGGCGT	TCCGCATATTCCCACGATGA
RDR6	TGTGATGCAGAGGGTGAAGT	TGTACTTCGGCATGGACCAT
GSL12	AGTTCTTCCCTCGAGCGAAA	CTCTCCAAGACGCCGAAATG
CALS1	AAGCAAAGCATTCCCAGTGG	CCAAGCCCATTTCTCTCAGC
rgsCML	AAATGGAGGGGAGTGGCTAC	ACAAACAACAAGCTGCCCAA
Actin	GAAGAGCTACGAATTGCCCG	GGAAACATAGTCGAACCGCC
TEV CP	AGCCACACATGAGCAGTTTG	AACTTGCTCCTCACCATCCA
TEV NIa	ACTAAGGATGGGCAGTGTGG	CACTGTTGCGCTTCCTGATT

### Sheet: TS4
Table S4: miRNAs and its target prediction
miRNA_Acc.	Target_Acc.	Target_start	Target_end	miRNA_aligned_fragment	alignment	Target_aligned_fragment	Inhibition	Target_Desc.
nta-miR6144	Nitab4.5_0007061g0030.1	659	679	UGGCAACUUCUUCAUCAUGCC	:.: . :::::::::::::	UUCGUUGGGAAGAAGUUGCCA	Cleavage	NB-ARC, Disease resistance protein, P-loop containing nucleoside triphosphate hydrolase
nta-miR6020b	Nitab4.5_0005079g0040.1	589	609	AAAUGUUCUUCGAGUAUCUUC	.:::: :::::::::::	UUGGAUAAUCGAAGAACAUAA	Cleavage
nta-miR6020b	Nitab4.5_0000261g0020.1	936	955	AAAUGUUCUUCGAGUAUCUUC	:::.::::.:.:::: ::::	AAAGGUACUUGGAGAA-AUUU	Cleavage
nta-miR6025a	Nitab4.5_0008390g0030.1	163	184	UACCAACAAUUGAGAUAACAUC	:: :: ::: :::::::::: :	GACGUCAUCCCAAUUGUUGGGA	Cleavage	Disease resistance protein, P-loop containing nucleoside triphosphate hydrolase, NB-ARC
nta-miR6147	Nitab4.5_0006478g0010.1	955	975	UGACAUCUUCAAAACCCACUA	.::::::::: ::::: ::	CGGUGGGUUUUCAAGAUUGCA	Translation	Zinc finger, RING/FYVE/PHD-type, Zinc finger, RING-type
nta-miR6020a-3p	Nitab4.5_0002055g0170.1	1031	1052	AGAUACUCAGCAAAACAUUUAC	:.:: :::::::::: :::	UUGAAGAUUUUGCUGAGCUUCU	Cleavage	Putative S-adenosyl-L-methionine-dependent methyltransferase
nta-miR6020a-5p	Nitab4.5_0000019g0310.1	1512	1532	AAAUGUUUUUCGAGUAUCUUC	:::::::. :::.:.:: :::	GAAGAUAUCCGAGAGACCUUU	Cleavage
nta-miR6020a-5p	Nitab4.5_0005319g0030.1	1330	1350	AAAUGUUUUUCGAGUAUCUUC	::. ..: :::::::::::	UCAGGAGUUGGAAAAACAUUU	Cleavage	Malic oxidoreductase, NAD(P)-binding domain, Malic enzyme, NAD-binding, Malic enzyme, conserved site, Malic enzyme, N-terminal
nta-miR6020a-5p	Nitab4.5_0000239g0100.1	1324	1344	AAAUGUUUUUCGAGUAUCUUC	::. ..: :::::::::::	UCAGGAGUUGGAAAAACAUUU	Cleavage	Malic enzyme, conserved site, Malic enzyme, N-terminal, Malic oxidoreductase, Malic enzyme, NAD-binding, NAD(P)-binding domain
nta-miR6020a-5p	Nitab4.5_0005079g0040.1	589	609	AAAUGUUUUUCGAGUAUCUUC	.:::: :::::.:::::	UUGGAUAAUCGAAGAACAUAA	Cleavage
nta-miR6020a-5p	Nitab4.5_0000261g0020.1	936	955	AAAUGUUUUUCGAGUAUCUUC	:::.::::.:.:.:: ::::	AAAGGUACUUGGAGAA-AUUU	Cleavage
nta-miR6020b	Nitab4.5_0000258g0120.1	679	699	AAAUGUUCUUCGAGUAUCUUC	:: ::..:: :::::.::::	CAAUAUGUUCCAAGAAUAUUU	Translation	Cyclic nucleotide-binding domain, RmlC-like jelly roll fold, Ion transport domain, Cyclic nucleotide-binding-like
nta-miR6020b	Nitab4.5_0000307g0080.1	3800	3820	AAAUGUUCUUCGAGUAUCUUC	.::::::. :::::.:: :	AUGGAUACUUUAAGAAUAUGU	Translation	Pentatricopeptide repeat, Armadillo repeat-containing domain, Armadillo, U box domain, Armadillo-type fold, Tetratricopeptide-like helical, Zinc finger, RING/FYVE/PHD-type, Armadillo-like helical
nta-miR6020b	Nitab4.5_0001070g0060.1	1017	1037	AAAUGUUCUUCGAGUAUCUUC	.: :::.:::: :::::: :	AGAAAUAUUCGACGAACAUAU	Cleavage	Mlo-related protein
nta-miR6025a	Nitab4.5_0008080g0020.1	807	828	UACCAACAAUUGAGAUAACAUC	:.::::::: :::::::	ACUUGUGUCUCAAUGGUUGGUA	Cleavage	Glycoside hydrolase, family 1, Glycoside hydrolase, superfamily, Glycoside hydrolase, catalytic domain
nta-miR6025a	Nitab4.5_0002723g0040.1	1300	1321	UACCAACAAUUGAGAUAACAUC	:::. . :::::::::::.	UUAGUUGGUGCAAUUGUUGGUG	Cleavage	Six-hairpin glycosidase, Glycoside hydrolase, family 9, active site, Six-hairpin glycosidase-like, Glycoside hydrolase, family 9
nta-miR6025b	Nitab4.5_0008390g0030.1	163	184	UGCCAACUAUUGAGAUGACAUC	:: :::::: :::: ::::: :	GACGUCAUCCCAAUUGUUGGGA	Cleavage	Disease resistance protein, P-loop containing nucleoside triphosphate hydrolase, NB-ARC
nta-miR6025b	Nitab4.5_0008080g0020.1	807	828	UGCCAACUAUUGAGAUGACAUC	..:::::::.:::::.:	ACUUGUGUCUCAAUGGUUGGUA	Cleavage	Glycoside hydrolase, family 1, Glycoside hydrolase, superfamily, Glycoside hydrolase, catalytic domain
nta-miR6144	Nitab4.5_0015544g0010.1	1487	1507	UGGCAACUUCUUCAUCAUGCC	..::.: ::::::::::..	CUUGUGGUCAAGAAGUUGCUG	Cleavage	Bulb-type lectin domain, PAN-2 domain, Protein kinase-like domain, Apple-like, S-locus glycoprotein, Serine-threonine/tyrosine-protein kinase catalytic domain
nta-miR6144	Nitab4.5_0000088g0050.1	7	27	UGGCAACUUCUUCAUCAUGCC	:::: : ::::: ::::.::	UGCAUAAGGAAGAUGUUGUCA	Cleavage	Protein kinase-like domain, Protein kinase domain
nta-miR6144	Nitab4.5_0003313g0050.1	394	414	UGGCAACUUCUUCAUCAUGCC	:: :::.::::: :::::	AAGAUAAUGGAGAAGAUGCCA	Cleavage	Dehydrin
nta-miR6144	Nitab4.5_0000412g0020.1	482	502	UGGCAACUUCUUCAUCAUGCC	: :: :::::::: ::::::	GCCAAGAUGAAGAUAUUGCCA	Cleavage	Multi antimicrobial extrusion protein
nta-miR6144	Nitab4.5_0005563g0010.1	179	199	UGGCAACUUCUUCAUCAUGCC	::::: :.:: ::::::..	CUCAUGAAGGAGUAGUUGCUG	Cleavage	Early nodulin 93 ENOD93 protein
nta-miR6147	Nitab4.5_0001076g0110.1	37	57	UGACAUCUUCAAAACCCACUA	:::::::::: ::: ::.	UUUUGGGUUUUGAUGAUUUCG	Cleavage	Glycosyl transferase, family 8
nta-miR168c	Nitab4.5_0000140g0200.1	350	373	UCGCUUGGUGCAGGUC---GGGAC	:::: :::.:::.:::::::.	AUCCCAAGGACUUGCGCCAAGCGG	Cleavage	AP2/ERF domain, DNA-binding domain
nta-miR168c	Nitab4.5_0003234g0010.1	1356	1376	UCGCUUGGUGCAGGUCGGGAC	::: :::.::::.:.: ::	UUCCAGACUUGCAUCGAAAGA	Cleavage	Homeobox KN domain, POX domain, Homeodomain-like, Homeobox domain
nta-miR171c	Nitab4.5_0007869g0040.1	676	696	UGAUUGAGCCGUGCCAAUAUC	:::: .:.::.:::: ::	UUAAUUGCUAUGGUUCAAACA	Cleavage	AMP-dependent synthetase/ligase, AMP-binding, conserved site, AMP-binding enzyme C-terminal domain
nta-miR390b	Nitab4.5_0002205g0020.1	1730	1750	AAGCUCAGGAGGGAUAGCGCC	::::::.:: ::.::::	UCUUCUAUCCUUCAUGGGCUU	Cleavage	ABC transporter-like, P-loop containing nucleoside triphosphate hydrolase, Plant PDR ABC transporter associated, AAA+ ATPase domain, ABC-2 type transporter
nta-miR390b	Nitab4.5_0000306g0170.1	1697	1717	AAGCUCAGGAGGGAUAGCGCC	::::::.:: ::.::::	UCUUCUAUCCUUCGUGGGCUU	Cleavage	ABC transporter-like, ABC-2 type transporter, P-loop containing nucleoside triphosphate hydrolase, Plant PDR ABC transporter associated, AAA+ ATPase domain
nta-miR390b	Nitab4.5_0005609g0060.1	507	527	AAGCUCAGGAGGGAUAGCGCC	::: :..::.:::::::	UAGUCUAACUUUCUUGAGCUU	Cleavage	Leucine-rich repeat, Serine/threonine-protein kinase, active site, Leucine-rich repeat-containing N-terminal, type 2, Protein kinase domain, Protein kinase, ATP binding site, Protein kinase-like domain, Serine/threonine- / dual specificity protein kinase, catalytic domain
nta-miR390b	Nitab4.5_0012336g0020.1	1388	1408	AAGCUCAGGAGGGAUAGCGCC	:::: :::.:: :::. :::	AGCGCCAUCUCUGCUGGUCUU	Cleavage	Cyclic nucleotide-binding domain, RmlC-like jelly roll fold, Ion transport domain, Cyclic nucleotide-binding-like
nta-miR390b	Nitab4.5_0010662g0010.1	511	531	AAGCUCAGGAGGGAUAGCGCC	: :::::: ::.::: .::	UCCACUAUCCAUCUUGAAUUU	Translation	Terpene synthase, N-terminal domain, Terpenoid synthase, Terpenoid cyclases/protein prenyltransferase alpha-alpha toroid, Terpene synthase, metal-binding domain
nta-miR390c	Nitab4.5_0002205g0020.1	1730	1750	AAGCUCAGGAGGGAUAGCGCC	::::::.:: ::.::::	UCUUCUAUCCUUCAUGGGCUU	Cleavage	ABC transporter-like, P-loop containing nucleoside triphosphate hydrolase, Plant PDR ABC transporter associated, AAA+ ATPase domain, ABC-2 type transporter
nta-miR390c	Nitab4.5_0000306g0170.1	1697	1717	AAGCUCAGGAGGGAUAGCGCC	::::::.:: ::.::::	UCUUCUAUCCUUCGUGGGCUU	Cleavage	ABC transporter-like, ABC-2 type transporter, P-loop containing nucleoside triphosphate hydrolase, Plant PDR ABC transporter associated, AAA+ ATPase domain
nta-miR390c	Nitab4.5_0005609g0060.1	507	527	AAGCUCAGGAGGGAUAGCGCC	::: :..::.:::::::	UAGUCUAACUUUCUUGAGCUU	Cleavage	Leucine-rich repeat, Serine/threonine-protein kinase, active site, Leucine-rich repeat-containing N-terminal, type 2, Protein kinase domain, Protein kinase, ATP binding site, Protein kinase-like domain, Serine/threonine- / dual specificity protein kinase, catalytic domain
nta-miR390c	Nitab4.5_0012336g0020.1	1388	1408	AAGCUCAGGAGGGAUAGCGCC	:::: :::.:: :::. :::	AGCGCCAUCUCUGCUGGUCUU	Cleavage	Cyclic nucleotide-binding domain, RmlC-like jelly roll fold, Ion transport domain, Cyclic nucleotide-binding-like
nta-miR390c	Nitab4.5_0010662g0010.1	511	531	AAGCUCAGGAGGGAUAGCGCC	: :::::: ::.::: .::	UCCACUAUCCAUCUUGAAUUU	Translation	Terpene synthase, N-terminal domain, Terpenoid synthase, Terpenoid cyclases/protein prenyltransferase alpha-alpha toroid, Terpene synthase, metal-binding domain
nta-miR6020a-5p	Nitab4.5_0000476g0080.1	1694	1715	AAAUGUUUUUCGAG-UAUCUUC	:.:::. ::.:::::.:.:::	UAGGAUGGCUUGAAAAGCGUUU	Cleavage	DNA-binding pseudobarrel domain
nta-miR6020a-5p	Nitab4.5_0009003g0020.1	1439	1460	AAAUGUUUUUCGAG-UAUCUUC	:.:::. ::.:::::.:.:::	UAGGAUGGCUUGAAAAGCGUUU	Cleavage	DNA-binding pseudobarrel domain
nta-miR6020a-5p	Nitab4.5_0000258g0120.1	679	699	AAAUGUUUUUCGAGUAUCUUC	:: ::..:: ::.::.::::	CAAUAUGUUCCAAGAAUAUUU	Translation	Cyclic nucleotide-binding domain, RmlC-like jelly roll fold, Ion transport domain, Cyclic nucleotide-binding-like
nta-miR6020b	Nitab4.5_0003484g0020.1	380	399	AAAUGUUCUUCGAGUAUCUUC	: .::: .:::.:::..::::	GUGGAU-UUCGGAGAGUAUUU	Cleavage
nta-miR6020b	Nitab4.5_0014770g0010.1	892	912	AAAUGUUCUUCGAGUAUCUUC	:::.:. ::: .:::.::::	AAAGGUGGUCGUGGAAUAUUU	Translation	Peptidase M41, FtsH extracellular, Peptidase M41, P-loop containing nucleoside triphosphate hydrolase
nta-miR6020b	Nitab4.5_0000307g0080.1	1437	1456	AAAUGUUCUUCGAGUAUCUUC	:.: :: .:.:.:::::::::	GGACAU-UUUGGAGAACAUUU	Cleavage	Pentatricopeptide repeat, Armadillo repeat-containing domain, Armadillo, U box domain, Armadillo-type fold, Tetratricopeptide-like helical, Zinc finger, RING/FYVE/PHD-type, Armadillo-like helical
nta-miR6020b	Nitab4.5_0000453g0130.1	484	503	AAAUGUUCUUCGAGUAUCUUC	::::::. :.:::::. ::::	GAAGAUG-UUGAAGAGAAUUU	Cleavage	Serine/threonine- / dual specificity protein kinase, catalytic domain, Protein kinase-like domain, Protein kinase domain, Protein kinase, ATP binding site
nta-miR6025a	Nitab4.5_0000538g0120.1	918	939	UACCAACAAUUGAGAUAACAUC	:. :::: .: ::::: :::::	GGGGUUAGUUGAAUUGCUGGUA	Cleavage	Armadillo-like helical, U box domain, Zinc finger, RING/FYVE/PHD-type, Armadillo-type fold
nta-miR6025b	Nitab4.5_0006656g0030.1	552	573	UGCCAACUAUUGAGAUGACAUC	:: :::::::. :::::: ::	GAAGUCAUCUUUCUAGUUGACA	Translation	Protein of unknown function DUF3593
nta-miR6025b	Nitab4.5_0002975g0030.1	1012	1033	UGCCAACUAUUGAGAUGACAUC	: :::.:..: :::::::.	UCCGCCAUUUUGAAAGUUGGCG	Cleavage	BTB/POZ fold, BTB/POZ-like, WD40-repeat-containing domain, Potassium channel tetramerisation-type BTB domain, WD40/YVTN repeat-like-containing domain
nta-miR6144	Nitab4.5_0001223g0090.1	1637	1657	UGGCAACUUCUUCAUCAUGCC	..::.: :.::::::::..	CUUGUGGUCAGGAAGUUGCUG	Cleavage	Concanavalin A-like lectin/glucanase, subgroup, Protein kinase-like domain, Protein kinase domain, Bulb-type lectin domain, S-locus glycoprotein, Apple-like, Serine/threonine- / dual specificity protein kinase, catalytic domain, Serine/threonine-protein kinase, active site, Serine-threonine/tyrosine-protein kinase catalytic domain, PAN-2 domain
nta-miR6144	Nitab4.5_0000140g0200.1	53	73	UGGCAACUUCUUCAUCAUGCC	::::::::::::: .:	CUUCUGAUGAAGAAGUUAUCU	Cleavage	AP2/ERF domain, DNA-binding domain
nta-miR6144	Nitab4.5_0002642g0100.1	1124	1144	UGGCAACUUCUUCAUCAUGCC	::::::.:..::::: :	CUAUUGAUGAGGGGGUUGCGA	Cleavage	Sterol O-acyltransferase, ACAT/DAG/ARE types
nta-miR6144	Nitab4.5_0006432g0020.1	1523	1543	UGGCAACUUCUUCAUCAUGCC	: ::::::::: ::::..	CCAACGAUGAAGAAAUUGCUG	Cleavage	Calmodulin binding protein-like
nta-miR6144	Nitab4.5_0001083g0030.1	545	565	UGGCAACUUCUUCAUCAUGCC	: :: :::::::: ::::.:	GCCAAGAUGAAGAUAUUGCUA	Cleavage	Multi antimicrobial extrusion protein
nta-miR6146b	Nitab4.5_0002784g0010.1	581	603	UUUGUCCAAUGAA-AUACUUAUC	::: :: ::.::::::::::	CUCAAGGAUCUUUAUUGGACAAA	Cleavage
nta-miR6146b	Nitab4.5_0000040g0270.1	285	306	UUUGUCCAAUGAAAUACUUAUC	:.:::. ::..::::. :::	UUUGAGUGAUUUGUUGGGAAAA	Cleavage	Zinc finger, RING-type, Zinc finger, RING/FYVE/PHD-type
nta-miR6146b	Nitab4.5_0009821g0020.1	453	474	UUUGUCCAAUGAAAUACUUAUC	: :::::.::::::....	UGCCAAUAUUUUAUUGGAUGGG	Cleavage	Protein kinase-like domain, Serine-threonine/tyrosine-protein kinase catalytic domain, Protein kinase, ATP binding site, Serine/threonine-protein kinase, active site, Concanavalin A-like lectin/glucanase, subgroup, Protein kinase domain
nta-miR6146b	Nitab4.5_0000141g0090.1	619	640	UUUGUCCAAUGAAAUACUUAUC	: :: ::: :.: ::::::::	AACAACUAUCUUAAUGGACAAA	Cleavage	Barwin-like endoglucanase, Expansin, cellulose-binding-like domain, RlpA-like double-psi beta-barrel domain, Expansin, Expansin/pollen allergen, DPBB domain, Expansin/Lol pI
nta-miR6147	Nitab4.5_0005609g0060.1	776	796	UGACAUCUUCAAAACCCACUA	:::::: ::::.. :: :::	CAGUGGGAUUUGGGAAUCUCA	Cleavage	Leucine-rich repeat, Serine/threonine-protein kinase, active site, Leucine-rich repeat-containing N-terminal, type 2, Protein kinase domain, Protein kinase, ATP binding site, Protein kinase-like domain, Serine/threonine- / dual specificity protein kinase, catalytic domain
nta-miR6150	Nitab4.5_0001083g0030.1	1092	1113	AGAUUUGUUUGAUCGUCUUGGC	::::.::: :..:.::: ::	AGCAAGGCGACCGGAUAAAGCU	Cleavage	Multi antimicrobial extrusion protein
nta-miR6150	Nitab4.5_0005056g0020.1	815	836	AGAUUUGUUUGAUCGUCUUGGC	:::::.: :: :::::::	AUUUAGACGGUGAAUCAAAUCU	Translation	P-type ATPase, A domain, HAD-like domain, P-type ATPase, phosphorylation site, Cation-transporting P-type ATPase, subfamily IV, Cation-transporting P-type ATPase, P-type ATPase, cytoplasmic domain N
nta-miR6150	Nitab4.5_0003603g0120.1	1460	1481	AGAUUUGUUUGAUCGUCUUGGC	::: :.:.:::::.:::: :	ACCAUUAUGGUCAAAUAAAUGU	Cleavage	Multicopper oxidase, type 1, Cupredoxin, Multicopper oxidase, type 2, Multicopper oxidase, type 3
nta-miR168c	Nitab4.5_0007719g0060.1	92	112	UCGCUUGGUGCAGGUCGGGAC	:::: :. ::.::::. :::	CUCCCAAUAUGUACCAGCCGA	Cleavage	RST domain of plant C-terminal, Poly(ADP-ribose) polymerase, catalytic domain
nta-miR168c	Nitab4.5_0005936g0010.1	729	749	UCGCUUGGUGCAGGUCGGGAC	: .: :::::::..:: .::	UUAUCCACCUGCAUUAAAUGA	Cleavage	Calmodulin binding protein-like
nta-miR168c	Nitab4.5_0003223g0050.1	648	668	UCGCUUGGUGCAGGUCGGGAC	: .: :::::::..:: .::	UUAUCCACCUGCAUUAAAUGA	Cleavage	Calmodulin binding protein-like
nta-miR168c	Nitab4.5_0000789g0020.1	846	866	UCGCUUGGUGCAGGUCGGGAC	::.: : :::.:.:::: :.	AUCUCUAGCUGUAUCAAGAGG	Cleavage	Protein phosphatase 2C (PP2C)-like domain, Protein phosphatase 2C, Protein phosphatase 2C, manganese/magnesium aspartate binding site
nta-miR171c	Nitab4.5_0001587g0060.1	718	738	UGAUUGAGCCGUGCCAAUAUC	:::. : :::::::::.::	GAUGGUAACACGGCUCAGUCU	Cleavage	Chaperonin-like RbcX
nta-miR390b	Nitab4.5_0002527g0080.1	2866	2886	AAGCUCAGGAGGGAUAGCGCC	:: ::::: ::: :::: ::	UGCCCUAUCACUCGUGAGGUU	Cleavage	Zinc finger, RING/FYVE/PHD-type, Pentatricopeptide repeat, Armadillo-type fold, U box domain, Tetratricopeptide-like helical, Armadillo-like helical, Armadillo, Armadillo repeat-containing domain
nta-miR390b	Nitab4.5_0010987g0040.1	316	336	AAGCUCAGGAGGGAUAGCGCC	:.:::::.:.:::: : ::	AGUGCUAUUCUUCCUUUGAUU	Cleavage	P-type ATPase, cytoplasmic domain N, P-type ATPase, A domain, HAD-like domain, P-type ATPase, phosphorylation site, Cation-transporting P-type ATPase, Cation-transporting P-type ATPase, subfamily IV
nta-miR390b	Nitab4.5_0000258g0120.1	1397	1417	AAGCUCAGGAGGGAUAGCGCC	:::: :::.:: .::. :::	AGCGCCAUCUCUGUUGGUCUU	Cleavage	Cyclic nucleotide-binding domain, RmlC-like jelly roll fold, Ion transport domain, Cyclic nucleotide-binding-like
nta-miR390b	Nitab4.5_0004506g0120.1	1304	1324	AAGCUCAGGAGGGAUAGCGCC	:::: :::.:: .::. :::	AGCGCCAUCUCUGUUGGUCUU	Cleavage	RmlC-like jelly roll fold, Cyclic nucleotide-binding-like, Cyclic nucleotide-binding domain
nta-miR390b	Nitab4.5_0000208g0400.1	1234	1254	AAGCUCAGGAGGGAUAGCGCC	: .:.: ::: : ::::::::	GCUGUUUUCCAUACUGAGCUU	Translation	Protein kinase domain, Concanavalin A-like lectin/glucanase, subgroup, Serine/threonine- / dual specificity protein kinase, catalytic domain, Serine/threonine-protein kinase, active site, Protein kinase, ATP binding site, Protein kinase-like domain
nta-miR390c	Nitab4.5_0002527g0080.1	2866	2886	AAGCUCAGGAGGGAUAGCGCC	:: ::::: ::: :::: ::	UGCCCUAUCACUCGUGAGGUU	Cleavage	Zinc finger, RING/FYVE/PHD-type, Pentatricopeptide repeat, Armadillo-type fold, U box domain, Tetratricopeptide-like helical, Armadillo-like helical, Armadillo, Armadillo repeat-containing domain
nta-miR390c	Nitab4.5_0010987g0040.1	316	336	AAGCUCAGGAGGGAUAGCGCC	:.:::::.:.:::: : ::	AGUGCUAUUCUUCCUUUGAUU	Cleavage	P-type ATPase, cytoplasmic domain N, P-type ATPase, A domain, HAD-like domain, P-type ATPase, phosphorylation site, Cation-transporting P-type ATPase, Cation-transporting P-type ATPase, subfamily IV
nta-miR390c	Nitab4.5_0000258g0120.1	1397	1417	AAGCUCAGGAGGGAUAGCGCC	:::: :::.:: .::. :::	AGCGCCAUCUCUGUUGGUCUU	Cleavage	Cyclic nucleotide-binding domain, RmlC-like jelly roll fold, Ion transport domain, Cyclic nucleotide-binding-like
nta-miR390c	Nitab4.5_0004506g0120.1	1304	1324	AAGCUCAGGAGGGAUAGCGCC	:::: :::.:: .::. :::	AGCGCCAUCUCUGUUGGUCUU	Cleavage	RmlC-like jelly roll fold, Cyclic nucleotide-binding-like, Cyclic nucleotide-binding domain
nta-miR390c	Nitab4.5_0000208g0400.1	1234	1254	AAGCUCAGGAGGGAUAGCGCC	: .:.: ::: : ::::::::	GCUGUUUUCCAUACUGAGCUU	Translation	Protein kinase domain, Concanavalin A-like lectin/glucanase, subgroup, Serine/threonine- / dual specificity protein kinase, catalytic domain, Serine/threonine-protein kinase, active site, Protein kinase, ATP binding site, Protein kinase-like domain
nta-miR6020a-5p	Nitab4.5_0000258g0120.1	1893	1913	AAAUGUUUUUCGAGUAUCUUC	::: : .::.::.:::. :::	GAACAAGCUUGAGAAAUCUUU	Cleavage	Cyclic nucleotide-binding domain, RmlC-like jelly roll fold, Ion transport domain, Cyclic nucleotide-binding-like
nta-miR6020a-5p	Nitab4.5_0003484g0020.1	380	399	AAAUGUUUUUCGAGUAUCUUC	: .::: .:::.:.:..::::	GUGGAU-UUCGGAGAGUAUUU	Cleavage
nta-miR6020a-5p	Nitab4.5_0001416g0040.1	459	480	AAAUGUUUU-UCGAGUAUCUUC	.::: :.:.:: :::::::::	UGAGAAAUUUGAGAAAACAUUU	Cleavage	Serine/threonine-protein kinase, active site, Protein kinase-like domain, Protein kinase, ATP binding site, Concanavalin A-like lectin/glucanase, subgroup, Protein kinase domain, Serine/threonine- / dual specificity protein kinase, catalytic domain, Serine-threonine/tyrosine-protein kinase catalytic domain
nta-miR6020a-5p	Nitab4.5_0005056g0020.1	2323	2343	AAAUGUUUUUCGAGUAUCUUC	:::.:..:: :.::.:: ::	AAAGGUGUUCCAGAAGCAAUU	Translation	P-type ATPase, A domain, HAD-like domain, P-type ATPase, phosphorylation site, Cation-transporting P-type ATPase, subfamily IV, Cation-transporting P-type ATPase, P-type ATPase, cytoplasmic domain N
nta-miR6020a-5p	Nitab4.5_0003030g0040.1	1846	1866	AAAUGUUUUUCGAGUAUCUUC	.:.:: ::::.::. :::	CUGGGUAAUCGAGAAGAAUUA	Cleavage	Phospholipase D, C-terminal, C2 domain, Phospholipase D family, Phospholipase D/Transphosphatidylase, Phospholipase D, plant
nta-miR6020a-5p	Nitab4.5_0000453g0150.1	1310	1330	AAAUGUUUUUCGAGUAUCUUC	:.::::. .::::.:.: ::	AAGGAUAUCUGAAAGAUAAUU	Cleavage	Serine/threonine- / dual specificity protein kinase, catalytic domain, Protein kinase-like domain, Epidermal growth factor-like domain, Serine-threonine/tyrosine-protein kinase catalytic domain, Protein kinase, ATP binding site, Wall-associated receptor kinase, Serine/threonine-protein kinase, active site, Protein kinase domain, EGF-like calcium-binding, conserved site, Green fluorescent protein-…
nta-miR6020b	Nitab4.5_0001172g0100.1	1197	1218	AAAUGUUCUU-CGAGUAUCUUC	::::: ::::: ::::: ::::	GAAGAGACUCGUAAGAAAAUUU	Translation	Malic enzyme, NAD-binding, Malic oxidoreductase, Malic enzyme, N-terminal, NAD(P)-binding domain, Malic enzyme, conserved site
nta-miR6020b	Nitab4.5_0001172g0100.1	1368	1388	AAAUGUUCUUCGAGUAUCUUC	:. .:: :.:::::::::	UCUGGAGCUGGGAGAACAUUU	Cleavage	Malic enzyme, NAD-binding, Malic oxidoreductase, Malic enzyme, N-terminal, NAD(P)-binding domain, Malic enzyme, conserved site
nta-miR6020b	Nitab4.5_0003484g0020.1	324	345	AAAUGUUCUUCGAGUA-UCUUC	::.:: :.::::.:: ::::::	GAGGAGUGCUCGGAGUACAUUU	Cleavage
nta-miR6020b	Nitab4.5_0007204g0020.1	387	407	AAAUGUUCUUCGAGUAUCUUC	::: :::: ::.::::::	CAAGUUACUGGAGGAACAUGG	Cleavage	Protein kinase domain, Ankyrin repeat-containing domain, Ankyrin repeat, Serine/threonine-protein kinase CTR1/EDR1, Protein kinase-like domain, Integrin-linked protein kinase
nta-miR6020b	Nitab4.5_0009702g0010.1	428	448	AAAUGUUCUUCGAGUAUCUUC	::::: : .::.:::.:::	CAAGAUUCAUGAGGAAUAUUA	Cleavage	Cytochrome P450, Cytochrome P450, E-class, group I
nta-miR6025a	Nitab4.5_0002661g0030.1	2427	2448	UACCAACAAUUGAGAUAACAUC	:.::::. . ::::::::: :.	GGUGUUGGUGCAAUUGUUGAUG	Cleavage	Extracellular ligand-binding receptor, Periplasmic binding protein-like I, Ionotropic glutamate receptor, Extracellular solute-binding protein, family 3, Ionotropic glutamate receptor, plant
nta-miR6025a	Nitab4.5_0008535g0020.1	2369	2390	UACCAACAAUUGAGAUAACAUC	:. :::. . ::::::::: :.	GGAGUUGGUGCAAUUGUUGAUG	Cleavage	Ionotropic glutamate receptor, plant, Ionotropic glutamate receptor, Extracellular ligand-binding receptor, Extracellular solute-binding protein, family 3, Periplasmic binding protein-like I
nta-miR6025b	Nitab4.5_0000145g0180.1	643	664	UGCCAACUAUUGAGAUGACAUC	.: ::: ::::.:.: :::.:	UGUUUCAGCUCAGUGGAUGGUA	Cleavage	Homocysteine S-methyltransferase
nta-miR6025b	Nitab4.5_0004610g0020.1	332	353	UGCCAACUAUUGAGAUGACAUC	::::: .:::::::: :	UUAACCAUCUGGAUAGUUGGAA	Cleavage	Diacylglycerol kinase, catalytic domain, Diacylglycerol kinase, accessory domain, ATP-NAD kinase-like domain
nta-miR6025b	Nitab4.5_0001651g0090.1	65	86	UGCCAACUAUUGAGAUGACAUC	:::::: : :::: ::::	CACAUCAUCUGAUUAGUGGGCA	Translation	Bulb-type lectin domain, Protein kinase-like domain, Protein kinase domain, Serine/threonine-protein kinase, active site, Concanavalin A-like lectin/glucanase, subgroup, Apple-like, Protein kinase, ATP binding site, Serine/threonine- / dual specificity protein kinase, catalytic domain
nta-miR6144	Nitab4.5_0005563g0010.1	389	409	UGGCAACUUCUUCAUCAUGCC	::::: :.:: ::::::	CUCAUGAAGGAGUAGUUGCAG	Cleavage	Early nodulin 93 ENOD93 protein
nta-miR6144	Nitab4.5_0000443g0080.1	2606	2626	UGGCAACUUCUUCAUCAUGCC	:::::::::::: ::	UUGGAAAUGAAGAAGUUGACA	Cleavage	Leucine-rich repeat-containing N-terminal, type 2, Leucine rich repeat 4, Leucine-rich repeat, Leucine-rich repeat, typical subtype
nta-miR6144	Nitab4.5_0002112g0120.1	1458	1477	UGGCAACUUCUUCAUCAUGCC	:::: :: ::. :::::::::	GGCA-GACGAGAAAGUUGCCA	Translation	WD40-repeat-containing domain, WD40 repeat, WD40/YVTN repeat-like-containing domain, G-protein beta WD-40 repeat
nta-miR6146b	Nitab4.5_0001035g0050.1	426	448	UUUGUCCAAUGAAAUACU-UAUC	:.:: :::. ::::::::. :::	GGUACAGUGGUUCAUUGGGGAAA	Cleavage	MORN motif
nta-miR6146b	Nitab4.5_0001172g0100.1	2073	2094	UUUGUCCAAUGAAAUACUUAUC	:: ::::::::: :.::.	AUGAAAUAUUUCAUUAUAUAAG	Cleavage	Malic enzyme, NAD-binding, Malic oxidoreductase, Malic enzyme, N-terminal, NAD(P)-binding domain, Malic enzyme, conserved site
nta-miR6146b	Nitab4.5_0006656g0030.1	603	624	UUUGUCCAAUGAAAUACUUAUC	:: ::::: ::::::: . ::	CAUCAGUAUAUCAUUGGUUCAA	Cleavage	Protein of unknown function DUF3593
nta-miR6146b	Nitab4.5_0004625g0010.1	2221	2241	UUUGUCCAAUGAAAUACUUAUC	:: ::: ::::.:::: :..::	GAAAAG-AUUUUAUUGUAUGAA	Cleavage	Apple-like, Bulb-type lectin domain, Serine/threonine- / dual specificity protein kinase, catalytic domain, Concanavalin A-like lectin/glucanase, subgroup, PAN-2 domain, S-locus glycoprotein, Protein kinase domain, Protein kinase-like domain, Serine/threonine-protein kinase, active site, Serine-threonine/tyrosine-protein kinase catalytic domain
nta-miR6146b	Nitab4.5_0013267g0010.1	1012	1033	UUUGUCCAAUGAAAUACUUAUC	:. .. :::::::::::: :	GGCGGUUAUUUCAUUGGAAAUG	Cleavage	Glycosyl hydrolase family 100, Six-hairpin glycosidase-like
nta-miR6146b	Nitab4.5_0001223g0090.1	3548	3569	UUUGUCCAAUGAAAUACUUAUC	:::: :::: ::::: .:	UUCAAGUUGUUCAGUGGACCGA	Cleavage	Concanavalin A-like lectin/glucanase, subgroup, Protein kinase-like domain, Protein kinase domain, Bulb-type lectin domain, S-locus glycoprotein, Apple-like, Serine/threonine- / dual specificity protein kinase, catalytic domain, Serine/threonine-protein kinase, active site, Serine-threonine/tyrosine-protein kinase catalytic domain, PAN-2 domain
nta-miR6146b	Nitab4.5_0001244g0140.1	1185	1206	UUUGUCCAAUGAAAUACUUAUC	:::. ::.: ::::::.:	UGCCAGUGAUUUAGUGGACAGA	Cleavage	Sugar isomerase (SIS), Glutamine amidotransferase type 2 domain, Class II glutamine amidotransferase domain, Glucosamine-fructose-6-phosphate aminotransferase, isomerising
nta-miR6147	Nitab4.5_0001172g0100.1	65	85	UGACAUCUUCAAAACCCACUA	:::: ::: :::::::.	AUCUGGGGUUUCAAGAUGUUU	Translation	Malic enzyme, NAD-binding, Malic oxidoreductase, Malic enzyme, N-terminal, NAD(P)-binding domain, Malic enzyme, conserved site
nta-miR6147	Nitab4.5_0010151g0030.1	653	673	UGACAUCUUCAAAACCCACUA	:: : :::::::::::	CUGUUGCUUUUGAAGAUGCUG	Cleavage	Cytochrome P450, Cytochrome P450, E-class, group I
nta-miR6150	Nitab4.5_0006375g0040.1	342	363	AGAUUUGUUUGAUCGUCUUGGC	::::::.:: :..::::.::.	GCCAAGGCGUUUGAACAGAUUA	Cleavage	Lipase, class 3
nta-miR6150	Nitab4.5_0007626g0030.1	959	980	AGAUUUGUUUGAUCGUCUUGGC	:.:.::::.::::. ::.:.	CCUAGGACGGUCAAGAAAGUUG	Cleavage	6-phosphogluconate dehydrogenase, C-terminal-like, Dehydrogenase, multihelical, Crotonase superfamily, 3-hydroxyacyl-CoA dehydrogenase, NAD binding, 3-hydroxyacyl-CoA dehydrogenase, C-terminal, NAD(P)-binding domain
nta-miR6150	Nitab4.5_0006493g0020.1	446	467	AGAUUUGUUUGAUCGUCUUGGC	::: :.::::::::::.	AACAAAAUGAUCAAACAAGCUG	Cleavage	Calmodulin binding protein-like
nta-miR6150	Nitab4.5_0000288g0110.1	139	160	AGAUUUGUUUGAUCGUCUUGGC	.:::::. :..::::::::	UUCAAGAUUCUUGAACAAAUCC	Cleavage	Alpha crystallin/Hsp20 domain, HSP20-like chaperone
nta-miR6150	Nitab4.5_0001416g0040.1	1028	1049	AGAUUUGUUUGAUCGUCUUGGC	:: .::.:::::::. : :::	CCCCGGAUGAUCAAAUCAUUCU	Cleavage	Serine/threonine-protein kinase, active site, Protein kinase-like domain, Protein kinase, ATP binding site, Concanavalin A-like lectin/glucanase, subgroup, Protein kinase domain, Serine/threonine- / dual specificity protein kinase, catalytic domain, Serine-threonine/tyrosine-protein kinase catalytic domain
nta-miR6150	Nitab4.5_0005507g0010.1	117	139	AGAUUUGUUUGAUCGUC-UUGGC	:...: ::. ::::::.::::.:	GUUGAUGAUAAUCAAAUAAAUUU	Cleavage	P-loop containing nucleoside triphosphate hydrolase, Zeta toxin domain
nta-miR6150	Nitab4.5_0002527g0080.1	3793	3814	AGAUUUGUUUGAUCGUCUUGGC	.:::.:::::.::::.	CAGGAGAUGAUCAGACAAGGUG	Cleavage	Zinc finger, RING/FYVE/PHD-type, Pentatricopeptide repeat, Armadillo-type fold, U box domain, Tetratricopeptide-like helical, Armadillo-like helical, Armadillo, Armadillo repeat-containing domain
nta-miR6150	Nitab4.5_0000307g0080.1	1723	1744	AGAUUUGUUUGAUCGUCUUGGC	.:::.:::::.::::.	CAGGAGAUGAUCAGACAAGGUG	Cleavage	Pentatricopeptide repeat, Armadillo repeat-containing domain, Armadillo, U box domain, Armadillo-type fold, Tetratricopeptide-like helical, Zinc finger, RING/FYVE/PHD-type, Armadillo-like helical
nta-miR6150	Nitab4.5_0001536g0020.1	2008	2029	AGAUUUGUUUGAUCGUCUUGGC	::::: :.:..:.::: ::	UGCAAGAGGGUUGAGCAAUUCA	Cleavage	Protein kinase, ATP binding site, Protein kinase-like domain, Serine/threonine-protein kinase, active site, Protein kinase domain, Serine/threonine- / dual specificity protein kinase, catalytic domain, Concanavalin A-like lectin/glucanase, subgroup

### Sheet: TS3
Table S3 Disease resistance, Jasmonic acid, and Ethylene mediated signaling pathway related DEGs present in the leaf.
Involved in	Gene	Log2FC
Disease resistance	WRKY 70	2.74
	ELICITOR-ACTIVATED GENE 3-1 (ELI3-1)	2.68
	RECEPTOR-LIKE PROTEIN 50 (RLP50)	2.67
	HOMOLOG OF CARROT EP3-3 CHITINASE (EP3)	2.65
	WRKY 53	2.49
	BONZAI 1 (BON1)	2.4
	CC-NBS-LRR	2.38
	ENHANCED DISEASE SUSCEPTIBILITY 1 (EDS1)	2.33
	Leucine-rich repeat (LRR)	2.32
	WRKY 40	2.3
	Disease resistance protein (TIR-NBS-LRR class)	1.98
	TCV-INTERACTING PROTEIN (TIP)	1.91
	Disease resistance protein (TIR-NBS-LRR class)	1.91
	WRKY 22	1.9
	PEP1 RECEPTOR 1 (PEPR1)	1.88
	WRKY 11	1.77
	LOW-MOLECULAR-WEIGHT CYSTEINE-RICH 69 (LCR69)	1.72
	WRKY 51	1.7
	POLYGALACTURONASE INHIBITING PROTEIN 2 (PGIP2)	1.69
	MAP KINASE 4 (MPK4)	1.6
	MAP KINASE 5 (MPK5)	1.48
	MYO-INOSITOL-1-PHOSPHATE SYNTHASE 2 (MIPS2)	1.44
	MAP KINASE 6 (MPK6)	1.44
	NB-ARC domain-containing disease resistance protein	1.42
	NDR1/HIN1-LIKE 3 (NHL3)	1.35
	CYCLIC NUCLEOTIDE-GATED CATION CHANNEL 4 (CNGC4)	1.27
	SUPPRESSOR OF SA INSENSITIVE 2 (SSI2)	1.03
	YELLOW-LEAF-SPECIFIC GENE 9 (YLS9)	1.02
Jasmonic acid mediated signaling pathway	JASMONATE RESISTANT 1 (JAR1)	3.43
	JASMONATE-ZIM-DOMAIN PROTEIN 1 (JAZ1)	2.6
	REPRESSOR OF GA1-3 1 (RGA1)	1.61
	member of the glutaredoxin (GRX480)	1.53
	RGA-LIKE 1 (RGL1)	1.52
	CELLULOSE SYNTHASE A4 (CESA4)	1.43
	RADICAL-INDUCED CELL DEATH1 (RCD1)	1.17
	SYNTAXIN OF PLANTS 121 (SYP121)	1.03
Ethylene mediated signaling pathway	ethylene response factor (ERF1)	3.05
	ethylene response factor (ERF2)	2.19
	ETHYLENE-FORMING ENZYME (EFE)	1.91
